# Novel genes arise from genomic deletions across the bacterial tree of life

**DOI:** 10.64898/2026.01.05.697752

**Authors:** Arya Kaul, Fernando Rossine, Karel Břinda, Michael Baym

## Abstract

Bacteria are hosts to enormous genic diversity. How new genes emerge, functionalize, and spread remain longstanding questions. Here, we explore a mechanism by which adaptive deletions fuse distant gene fragments. Unlike other gene birth mechanisms that begin with rare, neutral mutations, these “deletion-born fusions” reach high frequency by hitch-hiking on the deletion. The deletion-driven proliferation of the fusion prolongs the mutational supply within these genes before loss, providing additional opportunities for neofunctionalization. We document one such gene fixing and expressing in a long-term *E. coli* evolution experiment, and identify additional fusion events in the *Mycobacterium tuberculosis-bovis* split. Finally, we develop a scalable systematic screen to detect these genes in all 2.4 million public single-isolate genomes and identify deletion-born fusions across the bacterial tree of life. These findings challenge the notion that deletions are solely destructive and highlight their role as potential catalysts for evolutionary innovation.
