## Supplemental Table 1 for "Novel genes arise from genomic deletions across the bacterial tree of life"

### Sheet: supptable1
source	ident	sequence	clipID	clipDescription	species	genus	family	order	class	phylum	domain	length	clipScore	annotationConfidence	hmm_labels	hmm_pfam_ids	hmm_ranges
C. jejuni NCTC1168	gene_idx100-NA-coord72005:72859-NC_002163.1-strand+-prodperiplasmic_protein	MKKIFLTFMVLVNCVFASDELNIDSLFKKQIGLRSITSFSLLSTGNANSYSLYPNITIGGDPTIWNDTKQVFLTQTFIYTLTPKFDILISGGGSYARQEYTNFFTNAYSHKDRIGFDNLWLGFIYTGDSIADLIPQITFQTAVVQREKAINQTKNFYLKSQSLQASLRGYSDPVVYSIYTGFGYNQSRKFKTLKIEYGNSIYVGGDLSIILSPKITLDLGAEQRFQMKQKINGYQNSEVRSIPTLSLGSTYSINSDTAVSVNASFGGSSASPDSIFGISLWKKF	Q9Z8A2	Uncharacterized protein CPn_0441/CP_0312/CPj0441/CpB0457		Chlamydia	Chlamydiaceae	Chlamydiales	Chlamydiia	Chlamydiota	Bacteria	284	0.946	0.946
C. jejuni NCTC1168	gene_idx1261-pseD-coord1259677:1261638-NC_002163.1-strand+-prodprotein_PseD	MGLMMTFTPTQKELFNKNIEALSNLFLKESLKEIKSSKFELILGKDNLDINLKDTSDNTFLYENVIDELNSMLNTYNDKYLLYPVLYFYGFGNGILFKALLQNKNHQHIVVFEKDIEIIWVIFHILDFSNELQSARLMILQTSSLDIELFSNFCSSKPFFQFSRIYFLELMSHYYERFHEDVLELNKKLVQDFKDSILSHGNDPLDALQGIEQFVYNLPQMITHPSYKELLSKRKGISDTAIIVSTGPSLTKQLPLLKKYASKATIFCADSSYPILAKHNIKPDYVLSLERIPLTSEFFNNDFGEFDKDILFVLKSYVHPHTTKYLQKNNRNFMLVSTYASFINYLKLDDFGYFNMGFSVANMNFLLAIHLKHKNIVLIGQDLAYAKDGLSHTKDYSNL…	O83900	Uncharacterized protein TP_0930	Treponema pallidum	Treponema	Treponemataceae	Spirochaetales	Spirochaetia	Spirochaetota	Bacteria	653	0.935	0.935	MptE-like	PF01973	212-388
C. jejuni NCTC1168	gene_idx756-NA-coord744495:745775-NC_002163.1-strand+-prodhypothetical_protein	MITQTMQSKESKESKENSKISFANAFLKQNASKLNEIQNANSQTLARSEALNSTNTTNTSNNTNFSISSKTSSPNYDISSEFKNSIYTLKYKQVDISNTSTNTAYGYSVDKDGYMGSDFNKAAGLPEDFKIHKSTLDEIERKAENNSYTSDIKKYLGIDKYYTNIDMAETIKQYYNQFNQIVNYAFNDTNKTSFTEADINSMPKGISELSSDKTIGIMPKNYDKLTITNYYNTQEQYNEAEQLGMFGHINIGLQPLNFTPQSMQTQNLDKDTAIDTFNPDMSVYPQNEDGSYSKEALFMSFLKSTGVSPREGSATLNPIAKSYAEAMAKESFDGSLASLDDIMTGKVDFASLLKGYAQEGWLDADIYAMDKGVAWQNTSIGYGGAWFDREFNQVKANGW…	O31437	Uncharacterized protein YbdO	Bacillus subtilis	Bacillus	Bacillaceae	Bacillales	Bacilli	Bacillota	Bacteria	426	0.972	0.972
M. tuberculosis H37Rv	gene_idx2736-mmpL6-coord1761744:1762937-NC_000962.3-strand+-prodtransmembrane_transport_protein_MmpL6	VQGISVTGLVKRGWMVRSVFDTIDGIDQLGEQLASVTVTLDKLAAIQPQLVALLPDEIASQQINRELALANYATMSGIYAQTAALIENAAAMGQAFDAAKNDDSFYLPPEAFDNPDFQRGLKLFLSADGKAARMIISHEGDPATPEGISHIDAIKQAAHEAVKGTPMAGAGIYLAGTAATFKDIQDGATYDLLIAGIAALSLILLIMMIITRSLVAALVIVGTVALSLGASFGLSVLVWQHLLGIQLYWIVLALAVILLLAVGSDYNLLLISRFKEEIGAGLNTGIIRAMAGTGGVVTAAGLVFAATMSSFVFSDLRVLGQIGTTIGLGLLFDTLVVRAFMTPSIAVLLGRWFWWPQRVRPRPASRMLRPYGPRPVVRELLLREGNDDPRTQVATHR	P9WJU9	Probable transport protein MmpL6	Mycobacterium tuberculosis	Mycobacterium	Mycobacteriaceae	Mycobacteriales	Actinomycetes	Actinomycetota	Bacteria	397	1	1	MMPL	PF03176	28-366
M. tuberculosis H37Rv	gene_idx2915-narX-coord1962228:1964186-NC_000962.3-strand--prodnitrate_reductase_like_protein_NarX	VTVTPRTGSRIEELLARSGRFFIPGEISADLRTVTRRGGRDGDVFYRDRWSHDKVVRSTHGVNCTGSCSWKIYVKDDIITWETQETDYPSVGPDRPEYEPRGCPRGAAFSWYTYSPTRVRHPYARGVLVEMYREAKARLGDPVAAWADIQADPRRRRRYQRARGKGGLVRVSWAEATEMIAAAHVHTISTYGPDRVAGFSPIPAMSMVSHAAGSRFVELIGGVMTSFYDWYADLPVASPQVFGDQTDVPESGDWWDVVWQCASVLLTYPNSRQLGTAEELLAHIDGPAADLLGRTVSELRRADPLTAATRYVDTFDLRGRATLYLTYWTAGDTRNRGREMLAFAQTYRSTDVAPPRGETPDFLPVVLEFAATVDPEAGRRLLSGYRVPIAALCNALTEA…	P9WJQ1	Nitrate reductase-like protein NarX	Mycobacterium tuberculosis	Mycobacterium	Mycobacteriaceae	Mycobacteriales	Actinomycetes	Actinomycetota	Bacteria	652	1	1	Molybdopterin; Nitrate_red_del; Nitrate_red_gam	PF00384; PF02613; PF02665	118-265; 276-409; 418-639
M. tuberculosis H37Rv	gene_idx3761-PE_PGRS44-coord2921551:2923182-NC_000962.3-strand+-prodPE_PGRS_family_protein_PE_PGRS44	MSFVTAAPEMLATAAQNVANIGTSLSAANATAAASTTSVLAAGADEVSQAIARLFSDYATHYQSLNAQAAAFHHSFVQTLNAAGGAYSSAEAANASAQALEQNLLAVINAPAQALFGRPLIGNGANGTAASPNGGDGGILYGNGGNGFSQTTAGVAGGAGGSAGLIGNGGNGGAGGAGAAGGAGGAGGWLLGNGGAGGPGGPTDVPAGTGGAGGAGGDAPLIGWGGNGGPGGFAAFGNGGAGGNGGASGSLFGVGGAGGVGGSSEDVGGTGGAGGAGRGLFLGLGGDGGAGGTSNNNGGDGGAGGTAGGRLFSLGGDGGNGGAGTAIGSNAGDGGAGGDSSALIGYAQGGSGGLGGFGESTGGDGGLGGAGAVLIGTGVGGFGGLGGGSNGTGGAGGAG…	P9WIE8	Uncharacterized PE-PGRS family protein PE_PGRS44	Mycobacterium tuberculosis	Mycobacterium	Mycobacteriaceae	Mycobacteriales	Actinomycetes	Actinomycetota	Bacteria	543	1	1	PE; PGRS	PF00934; PF21526	4-94; 121-190
S. pneumoniae TIGR4	gene_idx1065-NA-coord769198:770051-NC_003028.3-strand+-prodIS630_family_transposase	MAYSIDFRKKVLSYCERTGSITEASHVFQISRNTIYGWLKLKEKTGELNHQVKGIKPRKVDRDRLKNYLTDNPDAYLTEIASEFGCHPTTIHYALKAMGYTRKKKELHLL*TRPRKSSLIS*EF**FKAPSTCLD*RNRIRYLFLSRIWSLIKRSVKKRQSIWKKISENFFGCRSNK*MVS*SLQ*LTKRR*RATFLKLGFRSFSYQH*PHHRLLLWIMQDSIEWVS*NSCVKSLGINFYLFLPTHLSTILLRKHGLISKSTSKRYYQVAIPFMRLFCLVLVSI	P29472	Uncharacterized 14.4 kDa protein in laf 3'region		Lactobacillus	Lactobacillaceae	Lactobacillales	Bacilli	Bacillota	Bacteria	284	0.856	0.856	HTH_Tnp_IS630; HTH_28	PF01710; PF13518	1-109; 7-64
S. pneumoniae TIGR4	gene_idx1185-NA-coord892494:892766-NC_003028.3-strand+-prodnucleotide_binding_domain_containing_protein	LFTCFIIHRTTIPYFVSQEVYWKVRNIEAEAIRRNCERGAIFSGKIKYHEDSQFKGDHYVECYAVLDNTVIARDRITVPIDPLCGKDFIE	O50258	Neelaredoxin		Megalodesulfovibrio	Desulfovibrionaceae	Desulfovibrionales	Desulfovibrionia	Thermodesulfobacteriota	Bacteria	90	0.729	0.729	AGS_C	PF18134	1981-03-01
S. pneumoniae TIGR4	gene_idx126-NA-coord1978211:1979560-NC_003028.3-strand--prodglucose_6_phosphate_isomerase	MSHIKFDYSKVLDKFVAPHEVEYMQSQVTAADELIRKGTGAGSDFLGWLDLPEKYDREEFDRILKAAEQIKSDSDVLVVIGIGGSYLGAKAAIDFLNHHFANLQTKEERKAPQILYAGNSISSTYLADLVEYVADKDFSVNVISKSGTTTEPAIAFRVFKELLVKKYGQEEANKRIYATTDRQKGAVKVEADANGWGTFVVPDDIGGRFSVLTAVGLLSIAASGADIKALMEGANAARKDYTSDKISENEAYQYAAVRNILYRKGYATEILVNYEPSLQYFSEWWKQLAGESEGKDQKGIYPTSANFSTDLHSLGQFIQEGTRIMFETVVRVDKPRKNVLIPTLEEDLDGLGYLQGKDVDFVNKKATDGVLLAHTDGDVPNMYVTLPEQDAFTLGYTIY…	Q97NG0	Glucose-6-phosphate isomerase	Streptococcus pneumoniae	Streptococcus	Streptococcaceae	Lactobacillales	Bacilli	Bacillota	Bacteria	449	1	1	PGI	PF00342	65-436
S. pneumoniae TIGR4	gene_idx1461-NA-coord1166238:1166753-NC_003028.3-strand+-prodtranscription_repressor_NadR	MTKDRKQALLQLLKEAPKALNGQRLAEHFHVTRQVIVQDIAILRADGSPILSTNRGYIYKDANANTYHHKLFKVKHEVEEIGRELLAIVDNGGRVQNILIDHPVYGEIETLLKLTCRRDVQHFLEQVERSDFKPISELTDGIHYHLVEAETQQDLHYIEEALDQLGYLVKD	P39667	Transcription repressor NadR	Bacillus subtilis	Bacillus	Bacillaceae	Bacillales	Bacilli	Bacillota	Bacteria	171	0.966	0.966	HTH_11; 3H	PF08279; PF02829	5-58; 72-168
S. pneumoniae TIGR4	gene_idx1529-NA-coord1235232:1236035-NC_003028.3-strand--prodIS5_family_transposase	MNDEASKQLTDARFKRLVGVQRTTFEEMLAVLKTAYQLKHAKGGRKPKLSLEDLLMATLQYVREYRTYEQIAAVFGIHESNLIRRSQWVEVTLVQSGVTISRTPLSSEDTVMIDATEVKINRPKKRISELFW*KEISRYEGSSDCHKSRENCFFGYHCELLS*YEVVQNESQKYQTSW*NLG*QWLSRAHEDISSSTNFT*IQQTQTANN*R*SL*PCAI*GEKQG*EHLCQSKNV*NDFNNLSKSSKRFGLRMNLIAGIINHELGF	Q00462	Probable transposase for insertion sequence element IS702		Microchaete	Rivulariaceae	Nostocales	Cyanophyceae	Cyanobacteriota	Bacteria	267	0.922	0.922	HTH_Tnp_4	PF13613	47-99
S. pneumoniae TIGR4	gene_idx1565-NA-coord1270738:1271325-NC_003028.3-strand--prodCPBP_family_intramembrane_glutamic_endopeptidase	MKRIIPVYIFQQVNVLLVSLYLLKFLCIGELTILQILYGSSLISFLWMYGQRKQAHKVNMKSRMKWLGVEFVSLLIISLCFSLIHAQGSTNQANLIGLQHQIPWFSFLLFLINASMVEEFLYREILWNLVRKLDIRVALTSVLFALAHHTGTILAWCLYVSLGMFLGMVRYKSDLWGSMGLHLVWNLLVYSLLLF	Q9CJ66	UPF0177 protein YbdJ	Lactococcus lactis	Lactococcus	Streptococcaceae	Lactobacillales	Bacilli	Bacillota	Bacteria	195	0.955	0.955	Rce1-like	PF02517	99-188
S. pneumoniae TIGR4	gene_idx1929-NA-coord1632690:1633313-NC_003028.3-strand--prodtransposase	YVREYRTYEEIAADFGIHESNLIRRSQWVEVTLVQSGVTISRTPLSFEDTIMIDVTEVKINRPKKQLANDSGKKKFHAMKAQAIVTSQGRIVSLDIAVNYSHDMKLFKMSCRNIGQAGKILADSDYQGLMKIYPQAQTPRKSSKLKPLTAEDKACNHALSKERSKVENIFAKVKTFKMFSTTYRNHRKRFGLRMNLIAGIINHELGF	Q00462	Probable transposase for insertion sequence element IS702		Microchaete	Rivulariaceae	Nostocales	Cyanophyceae	Cyanobacteriota	Bacteria	207	0.976	0.976	HTH_Tnp_4; DDE_Tnp_1; DDE_Tnp_4	PF13613; PF01609; PF13359	1-39; 45-202; 53-202
S. pneumoniae TIGR4	gene_idx2016-NA-coord1724356:1724460-NC_003028.3-strand+-prodprepilin_peptidase	KLTFLLQKKKERLPFVPFLLLATCLIIFGKLLLV	P14627	Photosystem I reaction center subunit psaK, chloroplastic		Spinacia	Chenopodiaceae	Caryophyllales	Magnoliopsida	Streptophyta	Eukaryota	34	0.774	0.774
S. pneumoniae TIGR4	gene_idx405-NA-coord116593:116973-NC_003028.3-strand+-prodSP_0115_family_bacteriocin_like_peptide	MELVLPNNYVALEQEEMMYLDGGGVGRNWWNSRGSFATVLDVDLAIYSGGATIYSAYAIKKAISANRGAITRTLRSLIIKHVGSAAGHLVNTALNVALTVTGFSLGGAIAYGADWADGSLDGYIFA	A5H1G9	Bacteriocin uberolysin		Streptococcus	Streptococcaceae	Lactobacillales	Bacilli	Bacillota	Bacteria	126	0.872	0.872
S. pneumoniae TIGR4	gene_idx406-NA-coord116975:117172-NC_003028.3-strand+-prodhypothetical_protein	MKHFFAGIGEINFVSYLLYICVGIAPFFHVYIIGSEMNFVKIVLSILGVIFVSMLTIARIYRTFL	Q70LB3	Putative transmembrane protein ORF63	Acidianus filamentous virus 1	Captovirus	Ungulaviridae	Ligamenvirales	Tokiviricetes	Taleaviricota	Virus	65	0.908	0.908
S. pneumoniae TIGR4	gene_idx439-NA-coord145086:145409-NC_003028.3-strand+-prodAzlD_domain_containing_protein	MVSKYLLLAVIFSGLVTWIPRMIPFILVKYKGLPAIVERFLKFLPVSIIFALILSSVVTGKVGSLPQIK*LDFLAVFPTAWVAFRYRNLVGTVLFGVVLIAILRLVF	O28520	Uncharacterized protein AF_1754	Archaeoglobus fulgidus	Archaeoglobus	Archaeoglobaceae	Archaeoglobales	Archaeoglobi	Methanobacteriota	Archaea	107	0.975	0.975	AzlD	PF05437	6-104
S. pneumoniae TIGR4	gene_idx574-rpsI-coord272517:272909-NC_003028.3-strand+-prod30S_ribosomal_protein_S9	MSQAQYAGTGRRKNAVARVRLVPGTGKITVNKKDVEEYIPHADLRLVINQPFAVTSTVGSYDVFVNVIGGGYAGQSGAIRHGIARALLQVDPDFRDSLKRAGLLTRDSRKVERKKPGLKKARKASQFSKR	C1CIH6	Small ribosomal subunit protein uS9	Streptococcus pneumoniae	Streptococcus	Streptococcaceae	Lactobacillales	Bacilli	Bacillota	Bacteria	130	1	1	Ribosomal_S9	PF00380	10-130
S. pneumoniae TIGR4	gene_idx665-cbpG-coord368771:369592-NC_003028.3-strand+-prodcholine_binding_protein_CbpG	MNVEGRGSANFIKDNVLITAAHNYYRHDYGKEADDIYVLPAVSPSQEPFGKIKVKEVRYLKEFRNLNSKDAREYDLALLILEEPIGAKLGTLGLPTSQKNLTGITVTITGYPSYNFKIHQMYTDKKQVLSDDGMFLDYQVDTLEGSSGSTVYDASHRVVGVHTLGDGANQINSAVKLNERNLPFIYSVLKGYSLEGWKKINGSWYHYRQHDKQTGWQEINDTWYYLDSSGKMLTDWQKVNGKWYYLNSNGAMVTGSQTIDGKVYNFASSGEWI	A6U2R8	Serine protease SplB	Staphylococcus aureus	Staphylococcus	Staphylococcaceae	Bacillales	Bacilli	Bacillota	Bacteria	273	0.899	0.899	Trypsin; Trypsin_2; Choline_bind_1; Choline_bind_3; Choline_bind_1; Choline_bind_3; Choline_bind_1	PF00089; PF13365; PF01473; PF19127; PF01473; PF19127; PF01473	2-179; 7-161; 195-209; 213-254; 214-232; 233-273; 234-252
S. pneumoniae TIGR4	gene_idx730-NA-coord434770:436038-NC_003028.3-strand--prodISL3_family_transposase	MEHINHTTLLIGIKDKNITLNKAIQHDTHIEVFATLDYHPPKCKHCKGKQIKYDFQKPSKIPFIEIGGFPSLIHLKKRRFQCKSCRKVTVAETTLVQKNCQISEMVRQKIAQLLLNREALTHIASKLAISTSTSTSTVYRKLKQFHFQEDYTTLPEILSWDEFSYQKGKLAFIAQDFNTKKIMTILDNRRQTTIRNHFFKYSKEARKKVKVVTVDMSGSYIPLIKKLFPNAKIVLDRFHIVQHMSRALNQTRINIMKQFDDKSLEYRALKYYWKFILKDSRKLSLKPFYARTFRETLTPRECLKKIFTLVPELKDYYDLYQLLLFHLQEKNTDQFWGLIQDTLPHLNRTFKTTLSTFICYKNYITNAIELPYSNAKLEATNKLIKDIKRNAFGFRNFEN…	Q06126	Transposase for insertion sequence element IS1001		Bordetella	Alcaligenaceae	Burkholderiales	Betaproteobacteria	Pseudomonadota	Bacteria	422	0.946	0.946	zf-ISL3; DDE_Tnp_ISL3	PF14690; PF01610	39-85; 158-404
S. pneumoniae TIGR4	gene_idx899-NA-coord603439:603663-NC_003028.3-strand--prodhypothetical_protein	MKIKEQTRKLAADCSKQCFEVVDGTDVVSSKHCFEVVDRTDEVSNHTHGKATLTWFEEIFEEYKSKTFVNRDTL	Q65213	TBK1 inhibitor DP96R	African swine fever virus	Asfivirus	Asfarviridae	Asfuvirales	Pokkesviricetes	Nucleocytoviricota	Virus	74	0.732	0.732
N. gonorrhoeae FA1090	gene_idx100-NA-coord840613:840746-NC_002946.2-strand+-prodIS5_IS1182_family_transposase	YSGLNLNQDKAASRRQYR*YGKARQRRTGLNLIHYTVLKFKLGF	C0H444	Uncharacterized protein YpzG	Bacillus subtilis	Bacillus	Bacillaceae	Bacillales	Bacilli	Bacillota	Bacteria	44	0.968	0.968
N. gonorrhoeae FA1090	gene_idx1405-NA-coord2134535:2135551-NC_002946.2-strand+-prodglycosyltransferase_family_2_protein	LQPLVSVLICAYNVEKYFAQSLAAVVNQTWRNLDILIVDDGSTDGTPAIARRFQEQDGRIRIISNPRNLGFIASLNIGLDELAKSGGGGEYIARTDADDIASPGWIEKIVGEMEKDRSIIAMGAWLEVLSEENNKSVLAAIARNGAIWDKPTRHEDIVAVFPFGNPIHNNTMIMRRSVIDGGLRFDPAYIHAEDYKFWYEAGKLGRLAYYPEALVKYRFHQDQTSSKYNLQQRRTAWKIKEEIRAGYWKAAGIAVGADCLNYGLLKSTAYALYEKALSGQDIGCLRLFLYEYFLSLEKYSLTDLLDFLTDRVMRKLFAAPQYRKILKKMLRPWKYRSY	Q57287	Uncharacterized glycosyltransferase HI_1578	Haemophilus influenzae	Haemophilus	Pasteurellaceae	Pasteurellales	Gammaproteobacteria	Pseudomonadota	Bacteria	338	0.975	0.975	Glyco_tranf_2_3; Glycos_transf_2	PF13641; PF00535	2-238; 6-182
N. gonorrhoeae FA1090	gene_idx1465-NA-coord36077:36460-NC_002946.2-strand+-prodhypothetical_protein	LYCLRLRRLVLIFVNPLYQTEEGIAQTVVKGKTTRAEVEARFGKRNPFGCYAYHEVSLPIYNFLPTNFIYMKSERRHWEWCADYDGEGVVRDYRFTHKVEKDERSVIRDTVGVIRKEAGKSLSQPEK	P57283	Outer membrane protein assembly factor BamE	Buchnera aphidicola	Buchnera	Erwiniaceae	Enterobacterales	Gammaproteobacteria	Pseudomonadota	Bacteria	127	0.875	0.875
N. gonorrhoeae FA1090	gene_idx1586-NA-coord166828:167480-NC_002946.2-strand+-prodIS1595_family_transposase	MKITHCKLKKEVQKEPLRSFVPEVTARSAADILGIHPDSAALFYRKIRTVTNHRLALAADEVFEGPAGPGASCFGGRRKGRRGRGAVGKAVVFGIPKRNGRAYTVAEDNAEPETLLPAVKKKSCRTVLFMPIARAAAASWTRAVLPVAASTVPRNLQTVGTTLTALGTFGIRQNAPCENTTESIVNLSRRC*GNANFDLTPAHRPGS*KSCGIGVEF	P59843	Insertion element IS1 protein InsB	Haemophilus ducreyi	Haemophilus	Pasteurellaceae	Pasteurellales	Gammaproteobacteria	Pseudomonadota	Bacteria	217	0.856	0.856
N. gonorrhoeae FA1090	gene_idx1904-NA-coord458153:458419-NC_002946.2-strand--prodhypothetical_protein	MQTVATKPTAKQMLAAKRAAKESTRQERAVKRAGTVRNVDRNRLSARSKAQKENIARMLSGAKVSEDEALTCGIMMRLVAAKVRRYCGE	P07243	Probable regulatory protein N					Caudoviricetes	Uroviricota	Virus	89	0.804	0.804
N. gonorrhoeae FA1090	gene_idx297-NA-coord1029099:1029437-NC_002946.2-strand+-prodMafB_family_polymorphic_toxin	SDTAAQQTLQGINDLGKLSPEAQLAAASLLQDSAFAVKDGINSARQWADAHPNITATAQTALAVAEAAGTVWRGKKVELNPAKWDWVKNTGYKTPAVRHMQTVDGEMAGGNKP	P85876	Bacteriocin enterocin-M		Enterococcus	Enterococcaceae	Lactobacillales	Bacilli	Bacillota	Bacteria	113	0.775	0.775	MafB	PF06255	1995-01-01
N. gonorrhoeae FA1090	gene_idx48-lipA-coord783231:784214-NC_002946.2-strand+-prodlipoyl_synthase	MSEIKTDDPKRGIKLRGADKTARIPIKVVPLQEKLKKPEWIRAKLPSRKFFEIKDILREQKMHTVCEEASCPNIGECFSKGTATFMIMGDICTRRCPFCDVGHGRPNMLDPDEPKNLAESVKAMNLRYVVITSVDRDDLRDGGAQHFADCIKAIRETSPNTKIEILVPDFRGRLDIALKILAETPPDVMNHNLETHPSLYRKARPGANYQHSLDLLKRYKEMMPHIPTKSGIMVGLGETDEDVREIMRDMRAHNIEMITIGQYLQPSDGHLPVLRYVTPEQFKIFEKEAYELGFTNAAIGAMVRSSYHADEQAAEALRESHGGCGHH	B4RLK9	Lipoyl synthase	Neisseria gonorrhoeae	Neisseria	Neisseriaceae	Neisseriales	Betaproteobacteria	Pseudomonadota	Bacteria	327	1	1	LIAS_N; Radical_SAM	PF16881; PF04055	19-71; 86-250
N. gonorrhoeae FA1090	gene_idx555-NA-coord1284772:1285637-NC_002946.2-strand--prodtransposase	IVPFEPGRGNAVPVFVNPLYYGQCKNTGQTAATFNLSRNTLYLRIRLKKQTGSLKHQVTGLNAAKSDRQKPARYVGRHPDACLHEIAKHFDCTAAAVCHAPKQMRMARKKRPPLTKDKTRPK*RII*HGRPDFPTANAFVRMKQDSTAACSAPMPAA*KGKWRKRG*VGKDTGAYLWCPHKPTTGRLLRWFVKIRWPGSFLKRGFSNAYCPHWLKNR*LFQIMRDFAVWVPYGERRKNWDIRYCLPHLIHPSPTRLRKCGRILSGICEPFCLITPDLTMHYCPILILI	Q6ZS92	Putative uncharacterized protein FLJ45721		Homo	Hominidae	Primates	Mammalia	Chordata	Eukaryota	288	0.808	0.808	HTH_Tnp_IS630	PF01710	20-122
N. gonorrhoeae FA1090	gene_idx579-NA-coord1310987:1312332-NC_002946.2-strand+-prodbeta_ketoacyl_acyl_carrier_protein_synthase	VLNTRRVAVTGIGGITAFGRDWQSIQAAFKAEKNAVKYMDWRERFPELEAQLDAPIEDYAPPKHWTRKRLRSMGRVSYLCVDAAEQALMDAGLLGDESITDGRMGVACGSSGGGTKDIGDVGELLLTGTSRNFGANTYVRMMPHTADANIGIFFGLTRTHHPDIERVFFGQPRHRLCLRGHQIRSDRYDAGGRRRRILPVRSVCFRLALCRQPPQRRTGRDPASIRREPRRAGHRRKGAGIFVLEELEHAKRRGAKIYAELVGYGANSDGINIGEGAAVFIMTRDADFSGGMQLLGYGASSDAYHISTPRPDAKAQSSPFRRHCSTPALRPKTSAGLICTAPGRTTTTVWKAAPLQRFSATIRPARPPSRKPDTRWARRAQSKPRSRGALPTGKAIPKG…	Q02059	Actinorhodin polyketide putative beta-ketoacyl synthase 1	Streptomyces coelicolor	Streptomyces	Streptomycetaceae	Kitasatosporales	Actinomycetes	Actinomycetota	Bacteria	448	0.852	0.852	ketoacyl-synt	PF00109	4-159
N. gonorrhoeae FA1090	gene_idx945-NA-coord1685883:1685993-NC_002946.2-strand+-prodIS5_IS1182_family_transposase	HSGLNLNQDKAAKPRTVQIVRQGEPTPYRFKFNSLYI	P44065	Uncharacterized protein HI_0870	Haemophilus influenzae	Haemophilus	Pasteurellaceae	Pasteurellales	Gammaproteobacteria	Pseudomonadota	Bacteria	37	0.872	0.872
E. coli K12	gene_idx1085-yzcX-coord3993850:3994335-NC_000913.3-strand+-prodprotein_YzcX	MVAALFGCQPYLVQRLLAVDNDFAAILKGNGQYAAVDFAVDIAVAIPVVQAFFNGQPELISQAMKFTVVHCCILFLSDGGSIAAWGQGFKVCTSAAAFRHDSSVTGIMMSLCSERFVSSLGRSYTTSFPVSGKHYDQVYRASILTLTELKKTTNKPHCDSA	P11291	Protein YzcX	Escherichia coli	Escherichia	Enterobacteriaceae	Enterobacterales	Gammaproteobacteria	Pseudomonadota	Bacteria	161	1	1
E. coli K12	gene_idx1543-insA7-coord4518527:4518802-NC_000913.3-strand+-prodIS1_family_repressor_protein_InsA	VASISIRCPSCSATEGVVRNGKSTAGHQRYLCSPCRKTWQLQFTYTASQPGKHQKIIDMAMNGVGCRASARIMGVGLNTVLRHLKNSGRSR	P19767	Insertion element IS1 7 protein InsA	Escherichia coli	Escherichia	Enterobacteriaceae	Enterobacterales	Gammaproteobacteria	Pseudomonadota	Bacteria	91	1	1	Zn_Tnp_IS1; HTH_Tnp_IS1	PF03811; PF12759	1-36; 43-88
E. coli K12	gene_idx1626-prfC-coord4609414:4611003-NC_000913.3-strand+-prodpeptide_chain_release_factor_RF3	MTLSPYLQEVAKRRTFAIISHPDAGKTTITEKVLLFGQAIQTAGTVKGRGSNQHAKSDWMEMEKQRGISITTSVMQFPYHDCLVNLLDTPGHEDFSEDTYRTLTAVDCCLMVIDAAKGVEDRTRKLMEVTRLRDTPILTFMNKLDRDIRDPMELLDEVENELKIGCAPITWPIGCGKLFKGVYHLYKDETYLYQSGKGHTIQEVRIVKGLNNPDLDAAVGEDLAQQLRDELELVKGASNEFDKELFLAGEITPVFFGTALGNFGVDHMLDGLVEWAPAPMPRQTDTRTVEASEDKFTGFVFKIQANMDPKHRDRVAFMRVVSGKYEKGMKLRQVRTAKDVVISDALTFMAGDRSHVEEAYPGDILGLHNHGTIQIGDTFTQGEMMKFTGIPNFAPELFR…	Q31SW4	Peptide chain release factor 3	Shigella boydii	Shigella	Enterobacteriaceae	Enterobacterales	Gammaproteobacteria	Pseudomonadota	Bacteria	529	1	1	GTP_EFTU; MMR_HSR1; GTP_EFTU_D2; RF3_C	PF00009; PF01926; PF03144; PF16658	11-278; 15-143; 313-380; 387-515
E. coli K12	gene_idx1904-ykfA-coord268097:268960-NC_000913.3-strand--prodputative_GTP_binding_protein_YkfA	MNNSEGLKSFQQSLADLPQWVSERLLQQINQLTNYEPVIGIMGKTGVGKSSLCNALFAGDISPVSDVAACTREPLRFRLQVGDRYITLMDLPGVGESGARDTEYAALYREQLPRLDLVLWLIKADDRALTVDEHFYHQVIGEVYRHKVLFVISQSDKAEPTSGGGQLSTAQKQNISRKICLLHELFQPVHPVCAVSVRLQWGLKVMAERMIKCLPREATSPVVSQLHPSFRTTVVREQARSDFGETVGAVLDSISAFPLIPAPVRAVIQAVRTTVVSVARAVWDFFF	P75678	Uncharacterized protein YkfA	Escherichia coli	Escherichia	Enterobacteriaceae	Enterobacterales	Gammaproteobacteria	Pseudomonadota	Bacteria	287	1	1	MMR_HSR1	PF01926	38-154
E. coli K12	gene_idx1908-ykfC-coord272847:273992-NC_000913.3-strand+-prodPF00078_domain_containing_protein_YkfC	LIISEMQRKLATWAATDPSLRIQRLLRLITQPEWLAEAARITLSSKGAHTPGVDGVNKTMLQARLAVELQILRDELLSGHYQPLPARRVYIPKSNGKLRPLGIPALRDRIVQRAMLMAMEPIWESDFHTLSYGFRPERSVHHAIRTVKLQLTDCGETRGRWVIEGDLSSYFDTVHHRLLMKAVRRRISDARFMTLLWKTIKAGHIDVGLFRAASEGVPQGGVISPLLSNIMLNEFDQYLHERYLSGKARKDRWYWNNSIQRGRSTAVRENWQWKPAVAYCRYADDFVLIVKGTKAQVEAIREECRGVLEGSLKLRLNMDKTKIPHVNDGFIFLGHRLIRKRSRYGEMRVVSTIPQEKARNFAASLTALLWKVRISGEILLG	Q47688	Protein YkfC	Escherichia coli	Escherichia	Enterobacteriaceae	Enterobacterales	Gammaproteobacteria	Pseudomonadota	Bacteria	381	1	1	RVT_1	PF00078	91-337
E. coli K12	gene_idx1995-lacI-coord366428:367510-NC_000913.3-strand--prodDNA_binding_transcriptional_repressor_LacI	VKPVTLYDVAEYAGVSYQTVSRVVNQASHVSAKTREKVEAAMAELNYIPNRVAQQLAGKQSLLIGVATSSLALHAPSQIVAAIKSRADQLGASVVVSMVERSGVEACKAAVHNLLAQRVSGLIINYPLDDQDAIAVEAACTNVPALFLDVSDQTPINSIIFSHEDGTRLGVEHLVALGHQQIALLAGPLSSVSARLRLAGWHKYLTRNQIQPIAEREGDWSAMSGFQQTMQMLNEGIVPTAMLVANDQMALGAMRAITESGLRVGADISVVGYDDTEDSSCYIPPLTTIKQDFRLLGQTSVDRLLQLSQGQAVKGNQLLPVSLVKRKTTLAPNTQTASPRALADSLMQLARQVSRLESGQ	P03023	Lactose operon repressor	Escherichia coli	Escherichia	Enterobacteriaceae	Enterobacterales	Gammaproteobacteria	Pseudomonadota	Bacteria	360	1	1	LacI; Peripla_BP_4; Peripla_BP_1; Peripla_BP_3	PF00356; PF13407; PF00532; PF13377	5-50; 64-312; 76-327; 171-329
E. coli K12	gene_idx2779-ymfN-coord1204170:1205537-NC_000913.3-strand+-prodchimeric_replication_protein_phage_terminase_YmfN	MSTKLTGYVWDGCAASGMKLSSVAIMARLADFSNDEGVCWPSIETIARQIGAGMSTVRTAIARLEAEGWLTRKARRQGDGSSPHCAVVDEYHEHATDALYTTMLTGMGARRQPLMWAITTAGYNIEGPCYDKRREVIEMLNGSVPNDELFGIIYTVDEGDDWTDPQVLEKANPNIGVSVYREFLLSQQQRAKNNARLANVFKTKHLNIWASARSAYFNLVSWQSCEDKSLTLEQFEGQPCILAFDLARKLDMNSMARLYTREIDGKTHYYSVAPRFWVPYDTVYSVEKNEDRRTAERFQKWVEMGVLTVTDGAEVDYRYILEEAKAANKISPVSESPIDPFGATGLSHDLADEDLNPVTIIQNYTNMSDPMKELEAAIESGRFHHDGNPIMTWCIGNVV…	P75978	Protein YmfN	Escherichia coli	Escherichia	Enterobacteriaceae	Enterobacterales	Gammaproteobacteria	Pseudomonadota	Bacteria	455	1	1	HTH_36; GntR; TerL_ATPase; TerL_nuclease	PF13730; PF00392; PF03354; PF20441	16-70; 35-78; 53-138; 143-438
E. coli K12	gene_idx3006-ydaW-coord1422752:1423312-NC_000913.3-strand+-prodputative_uncharacterized_protein_YdaW	METVFDALKAMGKATSIELAARLDISREEVLNELWELKKAGFVDKSAYTWRVADNNVQQEQPAQAELPEEITTATVAKISECDLTATIEQRGPQTADELATLFGTTSRKVASTLAMAISKGRLIRVNQGGKFRYCIPGDNLPAEPKAASVSPLWLSASSSACHGVLIITVITPSPTKNSATKMPEN	P76066	Protein YdaW	Escherichia coli	Escherichia	Enterobacteriaceae	Enterobacterales	Gammaproteobacteria	Pseudomonadota	Bacteria	186	1	1	DUF1627	PF07789	88-160
E. coli K12	gene_idx3011-ynaA-coord1426454:1427482-NC_000913.3-strand+-prodputative_prophage_tail_length_tape_measure_domain_TRUNC	MAEQTSRLAIIIDSTGAKNNADNLTSSLVKMTQAGETAANSAGKVTKATEDEKNALAKLKAAIDPVGAAIDTVGRRYSELKKFFDKGLIDKEEYEFLVRKLNETTEELSGVAQAQREAEKAGKLAAAQQEAQAQAFQRMLDKIDPLAAALRNLEQQHDELNAAFASGKINGSQFENYSRKIQETRRELTGEAQAEREAAKAHDEQVVALQRLIAQLDPVGTAFNRLVEQQKQLNEAKAKGMLSPEMYEELSGKLRAMRSELEVTQSQLSKTGMSAKQTAFAMRMLPAQMTDIVVGLSTGQSPFMVLMQQGGHSAMQETRIASLPVTAIPAGMKIPCVTAGSA	P77658	Protein YnaA	Escherichia coli	Escherichia	Enterobacteriaceae	Enterobacterales	Gammaproteobacteria	Pseudomonadota	Bacteria	342	1	1	TMP_2	PF06791	266-313
E. coli K12	gene_idx3081-hicB-coord1509508:1509924-NC_000913.3-strand+-prodantitoxin_of_the_HicA_HicB_toxin_antitoxin_system_TRUNC	MRYPVTLTPAPEGGYMVSFVDIPEALTQGETVAEAMEAAKDALLTAFDFYFEDNELIPLPSPLNSHDHFIEVPLSVASKVLLLNAFLQSEITQQELARRIGKPKQEITRLFNLHHATKIDAVQLAAKALGKELSLVMV	P67698	Antitoxin HicB	Escherichia coli	Escherichia	Enterobacteriaceae	Enterobacterales	Gammaproteobacteria	Pseudomonadota	Bacteria	138	1	1	HicB_lk_antitox; HTH_3	PF15919; PF01381	3-80; 82-136
E. coli K12	gene_idx34-mutS-coord2857093:2859654-NC_000913.3-strand+-prodDNA_mismatch_repair_protein_MutS	MSAIENFDAHTPMMQQYLRLKAQHPEILLFYRMGDFYELFYDDAKRASQLLDISLTKRGASAGEPIPMAGIPYHAVENYLAKLVNQGESVAICEQIGDPATSKGPVERKVVRIVTPGTISDEALLQERQDNLLAAIWQDSKGFGYATLDISSGRFRLSEPADRETMAAELQRTNPAELLYAEDFAEMSLIEGRRGLRRRPLWEFEIDTARQQLNLQFGTRDLVGFGVENAPRGLCAAGCLLQYAKDTQRTTLPHIRSITMEREQDSIIMDAATRRNLEITQNLAGGAENTLASVLDCTVTPMGSRMLKRWLHMPVRDTRVLLERQQTIGALQDFTAGLQPVLRQVGDLERILARLALRTARPRDLARMRHAFQQLPELRAQLETVDSAPVQALREKMGE…	B7NT79	DNA mismatch repair protein MutS	Escherichia coli	Escherichia	Enterobacteriaceae	Enterobacterales	Gammaproteobacteria	Pseudomonadota	Bacteria	853	1	1	MutS_I; MutS_II; MutS_III; MutS_IV; MutS_V	PF01624; PF05188; PF05192; PF05190; PF00488	11-123; 131-256; 272-559; 428-519; 610-797
E. coli K12	gene_idx3521-yecE-coord1951395:1952213-NC_000913.3-strand+-prodDUF72_domain_containing_protein_YecE	MIYIGLPQWSHPKWVRLGITSLEEYARHFNCVEGNTTLYALPKPEVVLRWREQTTDDFRFCFKFPATISHQAALRHCDDLVTEFLTRMSPLAPRIGQYWLQLPATFGPRELPALWHFLDSLPGEFNYGVEVRHPQFFAKGEEEQTLNRGLHQRGVNRVILDSRPVHAARPHSEAIRDAQRKKPKVPVHAVLTATNPLIRFIGSDDMTQNRELFQVWLQKLAQWHQTTTPYLFLHTPDIAQAPELVHTLWEDLRKTLPEIGAVPAIPQQSSLF	P37348	UPF0759 protein YecE	Escherichia coli	Escherichia	Enterobacteriaceae	Enterobacterales	Gammaproteobacteria	Pseudomonadota	Bacteria	272	1	1	DUF72	PF01904	16-251
E. coli K12	gene_idx702-yzgL-coord3563724:3564005-NC_000913.3-strand--prodputative_uncharacterized_protein_YzgL	MQNRKWILTSLVMTFFGIPILAQFLAVVIAMLGVGLAGIIEVCNILITPTIYLLLKIFMLALGALMLFFSGRVGNVPEFCYVGYDGVGFAVIP	P76692	Protein YzgL	Escherichia coli	Escherichia	Enterobacteriaceae	Enterobacterales	Gammaproteobacteria	Pseudomonadota	Bacteria	93	1	1
