## Supplemental Table 2 for "Novel genes arise from genomic deletions across the bacterial tree of life"

### Sheet: supptable2
source	ident	sequence	desc	clipID	clipDescription	species	genus	family	order	class	phylum	domain	length	hmm_labels	hmm_pfam_ids	hmm_ranges	clipScore	percentIdentity	queryCoverage	annotationConfidence
All Families	ACSNFE_RS25860	MRRSGSKLCLIAMITATATLTACAPKGSVEQHTRHYVYASDDGFDPNFSTQKADTTRMMVPFFRQFWDMGAKDKATGNHGVMCSNAFSSFTVRNFTHSKAQHNLRVPITAAKTSHRKNQGYWLTPFQLFISMAMKADS	ACSNFE_RS25860 Escherichia coli strain FXCREC073 plasmid pFXCREC073-4, complete sequence	A8FM78	Outer membrane lipoprotein MapA	Campylobacter jejuni	Campylobacter	Campylobacteraceae	Campylobacterales	Epsilonproteobacteria	Campylobacterota	Bacteria	138				0.804	19.718	50.725	Low
Large Families	WP_002982716.1	MAQAQYAGTGRRKNAVARVRLVPGTGKITVNKKDVEEYIPHADLRLIINQPFAVTSTEGSYDVFVNVVGGGYGGQSGAIRHGIARALLQVDPDFRDSLKRAGLLTRDARMVERKKPGLKKARKASQFSKR	SPY_RS08045 Streptococcus pyogenes M1 GAS, complete sequence	P66650	Small ribosomal subunit protein uS9	Streptococcus pyogenes	Streptococcus	Streptococcaceae	Lactobacillales	Bacilli	Bacillota	Bacteria	130	Ribosomal_S9	PF00380	10-130	1	100	100	High
Large Families	NP_309409.2	MSALLSPLSLQAADVRRSGDEAFIIQQQRQEALEQQLTPSAPDVRLSAPGSFAHKINFPVETPCFQIKQTELKGADALPHWLPLQKIANGAVGHCLGAKGINLLMSTLQNRLVDHGYVTTRVLAPSQDLKSGILRLVIIPGVVRHVRLTPDSDDYIQLYSSFPAHEGSLLDLRDIEQGLDLGNSRIQGQHTELNATSGNLSTQNAQLSADTLSARTAGQFSSNGGTINADTLQISAQSLSNRKGSLIQTGTGDFSLSLPGSVDNREGLLAANGAVRLDALSLDNRKGKVQAEQSPSLQKSPPTFLKPFVAGVCAALLAVSVAIPGWQFLTQPSPEEQHFTWGNGCKKQ	ECs_1382 Escherichia coli O157:H7 str. Sakai DNA, complete genome	Q7CGD8	Outer membrane transporter CdiB		Yersinia	Yersiniaceae	Enterobacterales	Gammaproteobacteria	Pseudomonadota	Bacteria	348	POTRA_2; POTRA_3	PF08479; PF17287	65-141; 142-183	0.84	48.819	66.954	Low
Large Families	NP_389630.1	VWKALSQLLKKQKNQSPSDEDYIQIPELEVKVLGMLHSINIDLVNVIAQAEKSKEFIGQIEGIWHSIANQFYSLAQGFENEDINKLSADLDHAAATWEAVANKAKEFVTNSYQG	BSU_17480 Bacillus subtilis subsp. subtilis str. 168 complete genome	O31799	Uncharacterized protein YnzF	Bacillus subtilis	Bacillus	Bacillaceae	Bacillales	Bacilli	Bacillota	Bacteria	114				0.929	99.123	100	High
Large Families	WP_003015815.1	MIFFKNVSYQVEIKELFNNINFSIFPNQKIGLVGKNGTGKTTLFNLIKGNLTPDKGDIEIAKNTRIVTVKQEVDDFEVKVIDYVVNGIESLKQLKIKMQDSLASENFVDYSKYHKEYESLGGYTIESQAGKLLSGLGFSISQLQQKVKELSGGWQIRLNLAQALLQESDILLLDEPTNHLDIGVREALTVALQSFQGAIILVSHDRFLLESTVDEYMLVGEGQVKPFDGDMKGYYKYILEVKKTQNDTSNIAGQINEDSKKQNRRLSADKRKQLKPLQDKIKKLERALEKLQQQDLQMQDALQDQSLYDDKEKLQQTLLEHSNLKGKIEEIELDWFVALEELESINQN	FTL_RS05025 Francisella tularensis subsp. holarctica LVS, complete sequence	O05519	Putative ATP-binding protein YdiF	Bacillus subtilis	Bacillus	Bacillaceae	Bacillales	Bacilli	Bacillota	Bacteria	348	ABC_tran	PF00005	17-178	0.929	31.419	76.149	High
Large Families	WP_095327576.1	MFGYEVNEHVTLKILEEREAEQLFKLVDSNRDYLGEFLPFVEYTTEVAHSKKFIQSALEQFTRCDGFHCGIWYDDELVGVIGLHYLDLVNKRTSIGYYLAKHFQKKGIMTACTKVLIRYVFEEFDINRVEIQMSTRNPKSKAIPERLGFTQEGVLRSNERLRGEFSDSYVYSLLREEYEKLRQTFEL	SH_RS12860 Staphylococcus haemolyticus JCSC1435, complete sequence	P96579	Putative ribosomal N-acetyltransferase YdaF	Bacillus subtilis	Bacillus	Bacillaceae	Bacillales	Bacilli	Bacillota	Bacteria	187	Acetyltransf_3; Acetyltransf_4; Acetyltransf_1	PF13302; PF13420; PF00583	9-150; 12-170; 27-149	0.991	41.667	95.722	High
Large Families	WP_001213950.1	MRGFNNKIKSVYQELTNSKEKFGSFHKTLIHLHTPVSYDYKLFSNWTATKYRKITEDELYDIFFENKKIKVDKTIFFSNFDKVVFSSSKEYISFLMLAEAIIKNGIEIVVVTDHNTTKGIKKLQMAVSIIMKNYPIYDIHPHILHGVEISAADKLHIVCIYDYEQESWVNQWLSENIISEKDGSYQHLLTIMKDFNNQKIVNYIAHFNSYDILKKGSHLLGAYKRKIFSKENTRFLEFNINSKESSQQLDILYKEVGVLSLGQKVVAMLNFLLAYSDYSKDFRPLIIDQPEDNLDNRYIYRHLVQQFRDVKAQRQIILATHNATIVTNSMTDQVVIMESDGVNGWIESQGYVSEKYIKNHIINQLEGGKNSFKHKMSIYETALSE	SP70585_RS05615 Streptococcus pneumoniae 70585, complete sequence	Q97QZ0	Uncharacterized protein SP_1052	Streptococcus pneumoniae	Streptococcus	Streptococcaceae	Lactobacillales	Bacilli	Bacillota	Bacteria	385				0.694	92.188	66.494	Low
Large Families	WP_012515186.1	MFGVIQLSEVVFGAHVLSLTAAKASLSDVKASFPSHQSSSKVLDLYQSEFEALSQLVAAYARLLEKDIALIAEAGQELALTDKQLGQAIGFRLQ	SEZ_RS02750 Streptococcus equi subsp. zooepidemicus MGCS10565, complete sequence	A0A0H2XDF9	Type VII secretion system extracellular protein D	Staphylococcus aureus	Staphylococcus	Staphylococcaceae	Bacillales	Bacilli	Bacillota	Bacteria	94				0.971	30.303	29.787	High
Large Families	WP_000014629.1	MSGKPAARQGDMTQVGGPIVQGSAGVLIGAPTGVACSVCPTGEASPKYGNPVNPLLGAKVLPGETDIALPGPLPFVLSRAYSSYRTKTPAPVGLCGPGWKLPSDLWLQLRGDGLILNDNGGRSVHFEPLAPGEIQYSRSESFWLARGGAASQHNSHPLSVMWGMLPEAVRLCPHIYLATNSPQGPWWVLGWAERVPGADEALPAPLPPYRVLTGVVDGYGRRLTYHRDGAYGGAVTAVTDSTGRRYRLVLTTQAQRAAQAASASSSSLSPAPSSFPSFSSPPSPRSPSSWSETLPVTACGEDSGIRLSAVWLVEDPACPDALPSQPLVRYGYTARGELEAVYDRSGAEVRRFEYDAGQPGRMTAHRYAGRPASRYRYDDAGRVTEQVNPEGLGYAFAYE…	SED_RS06335 Salmonella enterica subsp. enterica serovar Dublin str. CT_02021853, complete sequence	P16919	Protein RhsD	Escherichia coli	Escherichia	Enterobacteriaceae	Enterobacterales	Gammaproteobacteria	Pseudomonadota	Bacteria	1405	DUF6531; RHS_repeat; TEN_YD-shell; RHS_repeat; TEN_YD-shell; RHS_repeat; RHS_repeat; RHS_repeat; TEN_YD-shell; RHS_repeat; RHS	PF20148; PF05593; PF25023; PF05593; PF25023; PF05593; PF05593; PF05593; PF25023; PF05593; PF03527	49-126; 463-500; 467-559; 505-544; 543-644; 549-586; 591-629; 633-669; 642-775; 653-690; 1168-1205	0.998	69.633	90.819	High
Large Families	WP_000503831.1	MGEIDYAFVWNFPKQAIASPYLTYDQQHRRDRMLAALLHARKVLSLQPECVRFDVYRTAAVLEKNQGSQRANAFLISFCKRVLPRLELVAKKYECAGINSNVSAAVFGSHFDTELMQYLASRMVNMVARYNRLPDMSRADIDLLAADIANFIRAELADIDDTGFSELKTLYTWYMRAGFISLQFNVTPPHWERVTKKYVGEDEIAPAIARMFNDVWWRGRLRRIAAAWREHLQITVGNVSKKKHAYASKNCVTDWREQKRRTREFLKGLDLEDEDGNRISLIEKFDGSVANPAIRRCELMTRIRGFENICNELGYVGEFYTLTAPSKYHATTKAGYRNSKWNGASPSDTQNYLTGLWARIRAKLHREEIRIFGIRVAEPHHDGTPHWHMLMFMLPEDVE…	STM474_RS13765 Salmonella enterica subsp. enterica serovar Typhimurium str. ST4/74, complete sequence	P41064	Replication gene A protein		Eganvirus	Peduoviridae		Caudoviricetes	Uroviricota	Virus	909	Phage_GPA; REP_ORF2-G2P	PF05840; PF23343	139-454; 318-451	0.901	91.843	67.437	High
Large Families	WP_009939936.1	MGPHPNAVALLVDPVADVVGEELGVWLAASLPAVVRGLNRPGMSGDSSSWKGWGHVRWFIEEVPAGAA	TBPG_RS14695 Mycobacterium tuberculosis W-148 chromosome, complete genome	P03293	Uncharacterized protein B-137	Human mastadenovirus C	Mastadenovirus	Adenoviridae	Rowavirales	Tectiliviricetes	Preplasmiviricota	Virus	68				0.908	37.5	35.294	High
Large Families	WP_019248493.1	MDNGNSIEVKGLGKRVADAGGELSILDGIDFTVRAGSAVAITGSSGSGKSTLLGLLAGLDVPSSGSVHLAGQDLFALDEDGRARLRASHVGFVFQSFQLLPNLTALENVMLPLELAGQPAREAAQAMLRRVGLGERLHHYPRTLSGGEQQRVSLARAFVVQPDLLFADEELARGELRLLNVQADPLPDLSFTASWVQGPDSHAARAIALLAQRTAAEHGGAIGAG	B1917_RS10585 Bordetella pertussis B1917 chromosome, complete genome	Q47C66	Lipoprotein-releasing system ATP-binding protein LolD	Dechloromonas aromatica (nom. nud.)	Dechloromonas	Azonexaceae	Rhodocyclales	Betaproteobacteria	Pseudomonadota	Bacteria	225	ABC_tran	PF00005	26-172	0.95	51.829	71.111	High
Large Families	WP_002989328.1	MIDKILKDIKGLFKVQDKSKFFKQNIPYLAFFYVGNIFSHHVRAYTGGDVIDKIFQGILELNTMSFIPSIHPIDILMGVGVAVLIKFIVYTKGKNAKKFRQGKEYGSARWGTRKDIEPYVDEKFQNNILLTQTERLTMNGRPANPKYARNKNVLVIGGSGSGKTRFYVKPNLMQMHSSYCVTDPKGTIVIECGKMLEDNGYEIKILNTINFKKSMKYNPFAYLRSEKDILKLVQTIIANTKGEGEKAGEDFWVKAEKLYYTALIGYIFYEAPREEKNFATLLDMIDASEVREDDETYMNPIDRLFEALEKKEPTHFAVKQYKKYKLAAGKTAKSILISCGARLAPFDIQELRDLMKEDELELDTLGDRKTALFVIISDTDDTFNFVVSIMYSQLFNLLC…	SPYOHK_RS05105 Streptococcus pyogenes HKU QMH11M0907901 chromosome, whole genome shotgun sequence	Q6FYV9	Type IV secretion system-coupling protein VirD4	Bartonella quintana	Bartonella	Bartonellaceae	Hyphomicrobiales	Alphaproteobacteria	Pseudomonadota	Bacteria	594	T4SS-DNA_transf; TrwB_AAD_bind; TraG-D_C	PF02534; PF10412; PF12696	109-579; 412-551; 413-532	0.955	20.345	80.303	High
Large Families	WP_098963735.1	VHSAEIHTIQPGEVLFPAFFSSENGERGRNLLRGREALPAQPENRFSAPSGIGFVDGRQSRYGKSPDDSPHDSPAIRIVN	KP13_RS31305 Klebsiella pneumoniae subsp. pneumoniae Kp13 plasmid pKP13c, complete sequence	Q6GZS2	Uncharacterized protein 054L	Frog virus 3	Ranavirus	Iridoviridae	Pimascovirales	Megaviricetes	Nucleocytoviricota	Virus	80				0.943	27.778	45	High
Large Families	WP_231833592.1	MSTALSTMAGKLASRLGMDAGTDLMNTLKNTAFKGGNVTDEQFTALLIVANQYGLNPWTKEIYAFPDKGGIVPVVGVDGWARIINEHPQFDGMEFAYDKEEGACTCKIYRKDRTHPTIVTEYMGECKRNTQPWQSHPTRMLRHKTLIQCARLAFGFAGIFDQDEAERVIEGSATEVHVGHESDDRRPELIAKGESAARLGTVKYQEFWVALSAEEKQVIGAVENPRLSCAGVSRPQMTSASVLSFRRPFRIRQHYGIAMI	BU34_RS18275 Escherichia coli strain ST540 chromosome, complete genome	P03698	Recombination protein bet	Lambdavirus lambda	Lambdavirus			Caudoviricetes	Uroviricota	Virus	260	RecT	PF03837	18-177	0.961	64.179	72.308	High
Large Families	WP_004883563.1	MDSEEPPNVRVACSGDIDEVVRLMHDAAAWMSAKGTPAWDVARIDRTFAETFVLRSELLGIASENGIYGHSRFCNTDFDDKLACLNLSGV	EN18_RS19935 Vibrio cholerae strain 2012EL-2176 plasmid unnamed, complete sequence	P26837	Uncharacterized protein in sul1 3'region		Escherichia	Enterobacteriaceae	Enterobacterales	Gammaproteobacteria	Pseudomonadota	Bacteria	90				0.967	89.855	76.667	High
Large Families	WP_012304453.1	MNTAQVRKLVVDAIIGNTDAGNRVYSPRDWPTTEEMYPVILVQTLIEEKQSLGRNAPQFNTITTVRITGRLQELDGENENDGANKAELALERLREQIERAVINSYDLTRQTQQFARVRSTIDLDSAGEGHLAQLLMELDIEYYQGPEDFYPINADQLEGMDITIAMPDGTTETTPDSMVLTLTPMTGGAGAPEMDDALANLQDRTFDFIINPYADTASLNKIKEFLSDSTGRWSYAEQLYGHSFAAQSGTYGQLTAAGELRNDQHASLLGINGSPTPSHVWSAAYVGAIAQSLRNDPGRPLQTLAISGVLAPPLASRFTLTERNNLLHSGISTVTVADDSTVQVENIITTYQKNKYGAEDDSYLQIETLFLLMFVTRFLRTQVTSKFARMKLAADGTRF…	BZ22_RS24240 Yersinia pseudotuberculosis YPIII chromosome, complete genome	P51725	Putative tail sheath protein	Haemophilus phage HP1	Hpunavirus	Peduoviridae		Caudoviricetes	Uroviricota	Virus	477	Phage_sheath_1; Phage_sheath_1C	PF04984; PF17482	187-350; 358-472	0.951	18.653	33.333	Medium
Large Families	WP_041175573.1	MNLSNITSNVSMPNIGPDHEIHADRAAATALTPADYHAIWEQWESEAIPGANEQRDQAVARMKECLENNAERLELNRLGLTSLPEIWPTSLSSLDLSDNVLTQFPQNLPEGLDYLNVSSNRRLQEWPDSLPSSLKDLCITSCGFTTLGSLPPNLQDLRANHNQINTLPETWPASLLLLDLCQNALTQFPQNLPEGMEDLTLSYNRQLQQGTSSLPSSLKFLDIVRCGFTELSEAITSLPITCQINMGQRGSSGYTHLIPENVRELLLDREMDRQVWMELGPYILRAREREVLLAQEAQQERPSPTINNLSDVIATWLPAEQQDKLAGNWATIEQEDNAPAFSAFLNRLADTVSAKENPEFILQVAIWLAQLAGSPTLREQTFLIAQEASATCEDRITLT…	BZ16_RS14260 Yersinia pseudotuberculosis PB1/+ chromosome, complete genome	D0ZVG2	E3 ubiquitin-protein ligase SspH1	Salmonella enterica	Salmonella	Enterobacteriaceae	Enterobacterales	Gammaproteobacteria	Pseudomonadota	Bacteria	611	LRR_TTSS; NEL	PF12468; PF14496	1-60; 316-531	0.981	37.838	93.453	High
Large Families	WP_001590713.1	MNKKLIFSVLLCLFSFGSVAGIPVAIDASPEWAVEATRWTERLKQWSETARHYQSQIQAYKDQLATATGIRNIAAFTNELSNLQSELANIYKQGNSYISDFTSNPEGALSSQAKNLFSKYGAFNMCSTGIESSDNLCKARIVSTAASIEQGNEINKQLSSAMSQIQSLSNRIESSKDMKESQDLANALQAQSLKIQAIKMQYDVWDSKNRADAEMLKEQKYAEYRLRQKNAKIPSFE	FH07_RS25705 Escherichia coli strain ST648 isolate Pleural Effusion of Patients with Empyema Thoracis plasmid pEC648_3, complete sequence	P54911	Conjugal transfer protein TrbJ		Agrobacterium	Rhizobiaceae	Hyphomicrobiales	Alphaproteobacteria	Pseudomonadota	Bacteria	237	T4SS	PF07996	21-221	0.984	19.487	78.059	Medium
Large Families	WP_394798214.1	MKKIKTNKIYKITAVLFLSVITMGTLSSCSTDNITDVQNKGAFDSENFYQNRDQAFQALVATYDPIGKYAAGFENMLTFFNAASDDFYAGGGSNSDGAGIQGFSNYSIDPIIMPQSYWNIYFQGISRANTLVEKLPAVPMDANEKARFNAEALTLRSMYYFELLRMFKNIPLILKPVQATDNYYNIPQDDPKKIYQQIETDLLAAIPVLPSIVAGGDRGRLTQGAAKALLGKIYLYDGKKDLAAAQFADVNGAPGGTSQYGYKLLANYNDLWDFKNKFNSESVFELVCTSNANVDWGGWGSGRDRGNSVNQMVGPRSFQRTTAGIAANVKDVYSGGWAFNTVTEDLYNFMLGDPRMDATIYNARKLKADGYVDYAPAYKDTGYFLNKFLPTQADRTTGT…	A2T74_RS12115 Elizabethkingia anophelis strain CSID_3015183678 chromosome, complete genome	T2KNB8	SusD-like protein P25	Formosa agariphila	Formosa	Flavobacteriaceae	Flavobacteriales	Flavobacteriia	Bacteroidota	Bacteria	515	SusD-like_3; SusD_RagB	PF14322; PF07980	39-235; 280-515	0.991	25.664	98.641	High
Large Families	WP_080464830.1	MEFVDKKLSEITPYKNNPRNNDEAVGPVAESIKEFGFKVPIVVDKNGEIVNGHTRYKAAQKLGLETVPVIVADDLSEEQIKAFRLADNKVGEIADAYEVKATRERNGNYSLYIKYPLDGVFASVFKEEMKIKSDAGRRTKWQTFEINRVLRNSKDHIEIFARHISMRTQDIALKPFVNGASVGAESALEIWKKNLVGDDKFDVKSDILTLGSFNWEIDKIGNARGALGGVAGSILDVYGGEYEFDNRTIILRKQMGRKAPTVLEYGRNIVSVEEERLLDGNYTSIYPYVRYTPQPKPQEEPPGKPHVGEHKQPEEQLVTLPEFILDGQYLSLYAQRRIQMVDLSSHFNDDKNKKEPTIEEIRKLAQKYLKDNNVGAPKVSIEVDYIDLSQTLDYQDFRV…	MGAS27061_RS02760 Streptococcus pyogenes strain MGAS27061 chromosome, complete genome	O31978	SPbeta prophage-derived uncharacterized protein YomG	Bacillus subtilis	Bacillus	Bacillaceae	Bacillales	Bacilli	Bacillota	Bacteria	786	ParB_N; Prophage_tail	PF02195; PF06605	2-89; 222-455	0.922	25	20.356	High
Large Families	WP_001531282.1	MNDKKERYISSELSDKTQLSVLRSIVGWGYEKIRHSLGRPGQLERAIASGELIPCPLKTPVDTLWTRSVIYWQDWISPSWIPSDSRQCTIDFYKPGYYRGLERCHLVVPEVQNLISKEDIPHFSCDITDIQGISASKSEMYDIGDIYEFPLLRYPGLVTPVNEEHLRENMQYWELRLHRMRFAEYPWTERKLYWLNEGGSHHFAAARYQACRLGISVPLTGRLSRFHVNMQMVSALCQQWHLFAIPADERLACFFRAMIAFECPFGNSELPRNMHNTIKSGVKLKLVWLERGHTKADIVADVLATAGFPDFGDQLKLLATSSLQKTHKLA	FORC31_RS25010 Escherichia coli strain FORC_031 plasmid pFORC31.2, complete sequence	P29772	Protein osa		Shigella	Enterobacteriaceae	Enterobacterales	Gammaproteobacteria	Pseudomonadota	Bacteria	330	DUF6685	PF20390	120-328	0.76	24.419	24.242	Low
Large Families	WP_077143830.1	LNSTDNEGDHSIPLIVFISAHDYFSFWRALEIESDDAMSPLRVIETLTTQTFSPPLFAALCSPNLILAAQRLATYKKLVCPMELILDVGREGDLTVSPRWLTLQPEAPLSLQIAEIALFCGLPDSQPASLSAHIVWYCQTVFPNPMPDAMRNSSVPAS	BBD64_RS28430 Klebsiella variicola strain GJ2 plasmid pKPGJ-2b, complete sequence	Q01252	Yop proteins translocation protein K		Yersinia	Yersiniaceae	Enterobacterales	Gammaproteobacteria	Pseudomonadota	Bacteria	158	Arabinose_bd	PF12625	15-133	0.854	38.889	11.392	Low
Large Families	WP_009905620.1	MNDNIVEVKNINMNFYTKEGELEVLKDVNFNLKEGEILTLLGPSGSGKSTILNILTNLLKPTSGDIKITGNIGYMFQKDNLLEWRNIMDNITIGLEIQGKKDKKSLDRVESLLKTYGLWDFRSMYPKELSGGMRQRVALIRTLSVNPDILLLDEPFSALDYQTRLLVCDDVYSIIKNENKSTILVTHDIGEAISISDKVAILSKRPATIKNIYDIELNMDGTKTPLKTRKVPDFQKYFDILWKELDTHEA	CWR55_RS09350 Clostridioides difficile strain W0022a chromosome, complete genome	Q736E0	Aliphatic sulfonates import ATP-binding protein SsuB	Bacillus cereus	Bacillus	Bacillaceae	Bacillales	Bacilli	Bacillota	Bacteria	250	ABC_tran	PF00005	25-157	0.969	37.004	87.6	High
Large Families	WP_055317654.1	MSSRHNDILQDDDEFTSLAATSPNDHNYQFYYHQPGSPYDGLGYGALFTLDNANLYSNQRGGAAINNLGKIRDNFSFDRAADQLTRPGLTHNGDQVYHQPVALTYSFLTQSALNRIGQTGDGDKGLQPLTQAAQAQALKSMQAWADVANVTESTVAAFDVIEDFEHGIDKIDLSGLRFNNSLSELRFIDSGSAFSGQKGEIQLNFDAFNGTTDLLMNTQSNSYAADFKIHVVGQVEQSDILFA	C3F38_RS14125 Serratia sp. SSNIH1 chromosome, complete genome	Q9T1Q9	Putative protein p39	Sendosyvirus APSE1	Sendosyvirus			Caudoviricetes	Uroviricota	Virus	243	Peptidase_M10_C	PF08548	137-242	0.875	26.471	13.169	Low
Large Families	WP_001243912.1	MRNGKYDVLSPLYSGEPVNEAEVLGAAVWLWMHSPLHRDAPLHTLPDLLLPVIKHRQYVITTEQGRPVFFMSWAWLSQEAEARYLTQPAILMPQSDWNSGDRMWVCDWVAPSGHTPDMSRLVRQDIFPRLCWRSLYHRGQQTGLPVTEPRKPTCAPLYMASKPGFTHLPICSGNQY	C5B80_RS01155 Shigella boydii strain ATCC BAA-1247 chromosome, complete genome	P09984	Protein-lysine myristoyltransferase HlyC		Escherichia	Enterobacteriaceae	Enterobacterales	Gammaproteobacteria	Pseudomonadota	Bacteria	176	HlyC	PF02794	23-148	0.986	40.171	66.477	High
Large Families	WP_110102122.1	MNQQDIEQVVKAVLLKMKDSSQPAGTVHDMGVFASLDDAVAAATVAQQGLKRVAMRQQVIQAIREAGEKYARELAELAVTETGMGRVEDKFAKNVAQARGTPGVECLTPQVLTGDNGLTLIENAPWGVVASVTPSTNPAATVINNAISLIAAGNSVVFAPHPAAKKVSQRAITLLNQAVVAAGGPANLLVTVANPDIDTAQRLFKYPGIGLLVVTGGEAVVEAARKHTNKRLIAAGAGNPPVVVDETADLPRAAQAIVKGASFDNNIICADEKVLIVVDSVADELMRLMEGQQAVKLTAAQAEQLQPLLLKNIDERGKGTVSRDWVGRDAGKIAAAIGLQVPAQTRLLFVETPASHPFAVTELMMPVLPVVRVANVEEAIALAPVLAHLLGPVIIPLYE…	BH367_RS28400 Klebsiella pneumoniae strain 203 chromosome, complete genome	A0A3A6N9T6	Sulfoacetaldehyde dehydrogenase		Acholeplasma	Acholeplasmataceae	Acholeplasmatales	Mollicutes	Mycoplasmatota	Bacteria	724	Aldedh; EutH	PF00171; PF04346	17-384; 370-705	0.687	28.226	48.619	Low
Large Families	WP_009979477.1	VLDLDDRVTDRQRELARLRAAVDAAARGGGECVLISGVPGVGKSALMKAFGVEVAGRGCVFAYGRCRDGAPAPYAAVRDALGSLVRTMAATAPAERDRWRADLAGGVSPIAGVLGELVPDLPRVLGETASHPELDATDSRRQLHRAATRLLSATASYRTVVLAIDDLQWADRDTLLLLAELLTVSLRDLLVVGAHRAGGFDPAAAGIAAENLTTIELEPLARDDVEELLATVCGQSGELPEVAAEFHHRTGGNPLQVRQLLYRAQREGALLPVGSGGPPRWDLRVLTSIEVSATAAEFLGRYLDQLRPADREVLSALSCIGGEFDLDDAAAAAARTPDVVAHALWACLELRLLEALDMTGQRISNAISRDARYRFSHDRVAEAARAGLSPDEMRAVHLR…	DBO90_RS24050 Mycobacterium avium strain HJW chromosome, complete genome	Q52999	Uncharacterized protein R02095	Rhizobium meliloti	Sinorhizobium	Rhizobiaceae	Hyphomicrobiales	Alphaproteobacteria	Pseudomonadota	Bacteria	1804	AAA_16; GAF; polyprenyl_synt	PF13191; PF01590; PF00348	7-192; 1001-1128; 1455-1711	0.899	23.585	27.938	Low
Large Families	WP_123822995.1	MQFKLKTLQLLAFLSISQAATAEIYWHGVGTEDKKIKTPSELCNYYAEQRKMDSYERPEAGGQIAITEIRTKYVSSKTRDCRFDYIYISGPSAGTENYGKLRLYRRGDCSPLDTYSHATGAKKGDIFIFPTLILTSVYISHSHCIPLPILLTLNHVKRIVQ	EGY27_RS20745 Pseudomonas aeruginosa strain FDAARGOS_570 chromosome, complete genome	P77365	Lipoprotein YafY	Escherichia coli	Escherichia	Enterobacteriaceae	Enterobacterales	Gammaproteobacteria	Pseudomonadota	Bacteria	161				0.796	58.333	7.453	Low
Large Families	WP_152162965.1	MSTVAFHTLGCKVNHYETEAIWQLFKDAEYNRVEFEQNADVFVINTCTVTNTGDKKSRQIIRRAIRQNPDAVICVTGCYAQTSSAEIMEIPGVDIVVGTQDRHKLLDYIDTYQDERQPINGVSNIMKNRTYEELDVPYFTDRTRASLKIQEGCNNFCTFCIIPWARGLMRSRDPKKVIEQATQLVNSGYKEIVLTGIHTGGYGQDLKDYNLAQLLRDLETVDGLERIRISSIEASQLTDEVIEVLQQSQKVVRHLHIPLQSGSDSVLKRMRRKYSMAHFSERIQKLHAALPGLAVTSDVIVGFPGETEAEFQETYDFIVNHHFSELHVFPYSPRIGTPAARMDDQIDEEIKNERVHKLIELSNQLAKTYASKFENDVLEVIPEEKGSQDGLLVGYADNY…	GAN19_RS11480 Staphylococcus pseudintermedius strain KCTC 43134 chromosome, complete genome	P54462	Threonylcarbamoyladenosine tRNA methylthiotransferase MtaB	Bacillus subtilis	Bacillus	Bacillaceae	Bacillales	Bacilli	Bacillota	Bacteria	452	UPF0004; Radical_SAM	PF00919; PF04055	3-98; 147-318	0.993	76.364	96.46	High
Large Families	WP_251301813.1	MDSVHHIWCPLFSQEFQDLPDGAETTLTYIPLVLFIFSWPVLCADIHGRVVRVLDGDTIEVMDSRKAVRIRLINIDAPEKKQDYGRWSTEMMKSLVAGKTVTVTYFQRDRYGRILGQVYAPDGMNVNQFMVRAGAAWVYEQYNTDPVLPVLQNEARQQKRGLWSDADPVPPWIWRHRK	I6K18_RS27615 Escherichia coli strain FDAARGOS_1288 plasmid unnamed4, complete sequence	Q99342	Uncharacterized endonuclease		Escherichia	Enterobacteriaceae	Enterobacterales	Gammaproteobacteria	Pseudomonadota	Bacteria	178	SNase	PF00565	69-165	0.983	98.667	84.27	High
Large Families	WP_231410923.1	MKIIKKKIANRKINWLAVIFLVLIAMILFTCDVTHASIFSWFDDTESQTDFLTNPLYQNYLKKYNGNFYSQFGLWIGWSVIKATFAVVDSIQNMIPKVLDLFSFVESTGLNKVYQSVLSTIVVGLMILSLVIIGYKMITSKGTVDLKSVGMNVVMSIVLILLMPTLIGSTEKLSGIMFAKTLYNDATSINNQDGGVAWSLIEQGVTDLAYINKTDQYSTIDKTNDRNNLTKENFWKTDLTQVLTDNVIDKMEKENPTADNLRYELVENSDNEFVATKFSDNFLSTFVDGIKSGYYRYQANLWGISFGLIALAVAYVFSAFIIITAILELAFKRVLGVLVFATDLETGQRSKVVLSDILQCYLTVGFQGFGLSMFAMFINFLNSGQGISTNIFIKTIAYI…	J9539_RS14225 Enterococcus faecium strain F88 chromosome, complete genome	P96644	Uncharacterized membrane protein YddG	Bacillus subtilis	Bacillus	Bacillaceae	Bacillales	Bacilli	Bacillota	Bacteria	1004	DUF8208; Relaxase	PF26635; PF03432	64-433; 578-706	0.86	18.563	72.908	Low
Large Families	J9541_RS01060	GMGFSNVGLGLVHGMAHPLSAWYNIPHGVACAALLPTVMKYNKEYTGEKYREIALVLGIKGAAEMSLEDVREAACGEIDRLSKAVARSLATAGAKIVFNNLNQESVDEGIAHYKEAGIDAKGYICDVTDEEAVQAMVQQIKEDVGSVDILVNNAGIIKRTPMIEMDAADFRQVIDVDLNAPFIVSKAVIPDMIEKGGGKIINICSMMSELGRETVSAYAAAKGGLKMLTKNIASEYGQYNIQCNGIGPGYIATPQTAPLRETQENGERHPFDQFIVGRTPAARWGEPIDLAGPSVFLASSASDFVNGHVLYVDGGILAYIGKQP	J9541_RS01060 Enterococcus faecium strain F39 chromosome, complete genome	A7AZH2	3beta-hydroxysteroid dehydrogenase	Mediterraneibacter gnavus	Mediterraneibacter	Lachnospiraceae	Lachnospirales	Clostridia	Bacillota	Bacteria	324	ADH_Fe_C; KR; adh_short; SDR; adh_short_C2	PF25137; PF08659; PF00106; PF23441; PF13561	1-102; 74-235; 75-264; 75-262; 80-317	0.897	29.344	75.309	Low
Large Families	LCE25_RS26025	MLTIRVTDDEHARLLERCEGKQLAVWMRRVCLGEPVARSGKLPTLAPPLLRQLAAIGNNLNQTARKVNSGQWSSGDRVQVVAALMAIGDELRRLRLAVRERGRGMIVKFHARGKGGGSGPVDYLLGRERNREGATVLQGNPEEVRELIDATPFAKKYTSGVLSFAEKELPPGGREKVMASFERVLMPGLEKNQYSILWVEHQDKGRLELNF	LCE25_RS26025 Escherichia coli strain NDM1 plasmid unnamed6, complete sequence	P13657	Mobilization protein MbeC		Escherichia	Enterobacteriaceae	Enterobacterales	Gammaproteobacteria	Pseudomonadota	Bacteria	211	NikA-like; MobC	PF21983; PF05713	1-67; 50-94	0.599	91.818	48.341	Low
Large Families	WP_001566272.1	MKYSFRVVIGKFIICSSILLLCFIGMILAAIITKLTFVALAWFQSGIFEVLWSDIVYAAQLGGLGGGGILGFCWVLLYLFRAKGFS	K8B91_RS05720 Escherichia coli O25:H1 strain CU39ES-1 chromosome, complete genome	P77506	Uncharacterized protein YbdJ	Escherichia coli	Escherichia	Enterobacteriaceae	Enterobacterales	Gammaproteobacteria	Pseudomonadota	Bacteria	86				0.936	38.462	29.07	High
Large Families	WP_001616337.1	MKKLLLIIPLLLVGCAKVSDYQASCEQRYQKLSDMANCLDASVKNDSRMASAPTPKLYVLAAKMLGQGVDEGKISDAQARLELQNLYVQLQSQEQAQQIAQSQAFQQALLNYQAVNTMQAIEQKARQPVITQPYPSNEIYLHPVKDGFGSTLALYLLIFTATG	A7A12_RS12125 Escherichia coli strain 41 chromosome, complete genome	P18057	Uncharacterized 14.1 kDa protein in imm-Gp43 intergenic region		Tequatrovirus	Straboviridae		Caudoviricetes	Uroviricota	Virus	163				0.844	53.333	9.202	Low
Large Families	WP_275527626.1	MANEIVKYHHELNTIPLRKFTSVEMNLFFSIVSRMRDVGDKKVQFTFEQLKDLSNYKATANVRFIDDLETTYDKLMDLRFGRRSADGLQRERFVLFNQFKIDGKADIPFAEIQVHEKALPLLNNLEEWVRYSLQQFNELESSYSKTMFRLLKQYRTKGIAYFSKEDFHELLDIPKSYRESDINKKIIKPIRQELTAIFKGLTIKKKYGKGRGKPVIGYQFTFKPEIKKADDFNKHAPTKEEQNKALELVNQQIYSEKDPTSLQEKIKEQKRKLELLQQLEELERKQNNLNKENKEINEQIPDNNSDIPPELVKLKKGLLDNLQNLFKE	P0D82_RS15875 Enterococcus faecium strain GENOMIC22-005 plasmid pCFSAN126950_07, complete sequence	P22308	Replication initiation protein		Escherichia	Enterobacteriaceae	Enterobacterales	Gammaproteobacteria	Pseudomonadota	Bacteria	328	Rep3_N; Rep3_C	PF01051; PF21205	5-152; 163-222	0.975	26.25	46.341	High
Large Families	WP_447095228.1	MMTKRKAKSPILPGNLKDPTGADRLERGAMSEFARRMKRIGKAYKGILDRIPASPSVNQRYTFDLDSTQLSMLLSNASLLVDEILGADNETGFWFWADYVNPAYQRGTAQEFANLAQQSVRRYRTRMTHEMLAANAIGGFTREFWAEIDRQIIQMRDQEIGMEIVNDLMGVQTVLPIGKTAKLYNVSGDIADDVSISIDGQASYSFDNTEFGSDGDPIPVFTAGYGVNWRHAAGLSTVGIDLALESQSAKMRKFHKKRVDFYLNGDASIVVDGLPAQGMKNHRNTQKINLGSGAGGANINLTTATPAELLAFFGPTGPFGLTARRNKVTAYDKLWVSPEVWANMAKPYLVDINTGTNALLSGTVLDAISKFIPAKSIQMTYALEGNEFLAYERRQDVIS…	QWY61_RS09695 Enterobacter hormaechei strain EB00163 chromosome, whole genome shotgun sequence	Q38055	Major capsid protein	Tequatrovirus T6	Tequatrovirus	Straboviridae		Caudoviricetes	Uroviricota	Virus	449	DUF6260	PF19774	133-445	0.974	26.087	13.586	Medium
Large Families	WP_049950933.1	LTAQLASHLTRALTLAQQQPYLARRQNWVNQLERHAMMQPDAPALRFVGNTMTWADLRRRVAALAGALSGRGVGFGDRVMILMLNRTEFVESVLAANMIGAIAVPLNFRLTPTEIAVLVEDCVAHVMLTEAALAPVAIGVRNIQPLLSVIVVAGGSSQDSVFGYEDLLNEAGDVHEPVDIPNDSPALIMYTSGTTGRPKGAVLTHANLTGQAMTALYTSGANINSDVGFVGVPLFHIAGIGNMLTGLLLGLPTVIYPLGAFDPGQLLDVLEAEKVTGIFLVPAQWQAVCTEQQARPRDLRLRVLSWGAAPAPDALLRQMSATFPETQILAAFGQTEMSPVTCMLLGEDAIAKRGSVGRVIPTVAARVVDQNMNDVPVGEVGEIVYRAPTLMSCYWNNPE…	Q5W64_RS12770 Mycobacterium tuberculosis strain MTb-Oman-3216462 chromosome, complete genome	P86832	4-chlorobenzoate--CoA ligase		Arthrobacter	Micrococcaceae	Micrococcales	Actinomycetes	Actinomycetota	Bacteria	566	AMP-binding; AMP-binding_C	PF00501; PF13193	32-395; 445-519	0.984	30.943	90.283	High
Large Families	WP_063653194.1	LNKHERLDEIAKLVNKKGTIRTNEIVEGLNVSDMTVRRDLIELENKGILTKIHGGARSNSTFQYKEISHKEKHTRQIAEKRYIARKAASLIEDGDTLFFGPGTTVELLAEEVNHHTLTIITNCLPVYKILLEKQTAHFRVYLIGGELGQFIAKKLDHADIKHAFYNIKGETRNCIAILHEGQQTEILEQGPEIDNQEAAGFIKHFEQLLEKVEAVAISGSLPKGLNQDYYAQIIERCQNKGVPVILDCSGATLQTVLENPYKPTVIKPNISELYQLLNQPLDESLESLKQAVSQPLFEGIEWIIVSLGAQGAFAKHNHTFYRVNIPTINVLNPVGSGDSTVAGITSAILNHENDHDLLKKANTLGMLNAQEAQTGYVNLNNYDELFNQIEVLEV	AB3435_RS00165 Staphylococcus aureus strain TUM22458 chromosome, complete genome	P26422	Lactose phosphotransferase system repressor	Streptococcus mutans	Streptococcus	Streptococcaceae	Lactobacillales	Bacilli	Bacillota	Bacteria	394	HTH_DeoR; DeoRC; PfkB; Carb_kinase	PF08220; PF00455; PF00294; PF01256	6-62; 75-172; 135-380; 171-380	0.782	69.388	37.31	Low
Large Families	WP_072148937.1	MMTGELYFKMARERRVHLDRIFHLQKRVEELERRLNCYPVDMVSAIPPIPIEMQIRLWMEEYGMPWEIFFCFDHKQWVDELDNSYTGSNAVFGVITHVINDARSGEFDDCPVI	ACET1R_RS27925 Escherichia coli strain UTAK-13 plasmid pUTAK-13-1, complete sequence	P42310	Uncharacterized protein YxiS	Bacillus subtilis	Bacillus	Bacillaceae	Bacillales	Bacilli	Bacillota	Bacteria	113				0.931	25.926	23.894	High
Large Families	WP_404947511.1	MATLREMLSPRYTTRYEDLLQVKWQVYPDFHIPDVMEPQPHRMQERAAASWRSFDSASIEWLPVAADFTCSEWLTNVFNLKLATCSTFRDRFCWHHY	ACI1MV_RS09855 Salmonella enterica subsp. enterica serovar Enteritidis strain S-28568 chromosome, complete genome	Q07475	Neuronal regeneration-related protein		Mus	Muridae	Rodentia	Mammalia	Chordata	Eukaryota	97				0.895	30.556	31.959	Low
Large Families	WP_409481534.1	MEVKTLLCDVEVVNKNPKYRIIKYNDEYLMIDLVSTWLTLFLPMMNWLIPKKYVKINKEEFENLNIVKPTKNRAFWPAAGGSILFGVTFRKYTHLLDIQLEKSLVITICFITFLSILIFFMKLNQKLKLKVFNTNKEHKEKVMLLPTFNHFCFVLFSYLFSGFFSIMSLCMLITLDSQNIIVFIAWIIMTMLFFLVNMASIGNKNVHVIFKKIDNI	ACKZ7S_RS03325 Staphylococcus aureus strain V0353 chromosome	P33659	Uncharacterized protein CA_C1301	Clostridium acetobutylicum	Clostridium	Clostridiaceae	Eubacteriales	Clostridia	Bacillota	Bacteria	216	DUF443	PF04276	16-211	0.681	23.571	59.259	Low
Large Families	WP_426983511.1	MLNKSKLFLALITLGASKILLAAEGPVTTLNTIVLTAQSDELGSELLGKSLNVSNQFIDTSKLKQRSTTLGDALGTELGIHSNQYGGGASTPIIRGQEGKRIKVLQNNADVLDMSNMSPDHAVTVEPSLAKSIEIIRGEKCSTLLYSSNSAAGVVNVIDYKIPTQMPQDGLEGNTTLRFNTGSNEKLTTAGVTVGLSPHVALRAEGLYRNAGNYKTPHYQSSSYNSLEDLENQNSIYKNLKYLPESWAESRVGTLGLSWIDDNTYLGVSYTHRHDEYGLPAHSHLYEGCGASAIGIDSRISGLKNYLLYYPQLMDEQDINYINPRPDCHQHNHIHETNFSHNAPYIDLNTRRYDVRGEFTQPFTGIDKIRTSLSYIDYFHNELEGDKITNFFKNTGKVG…	ACNFZ5_RS20260 Acinetobacter baumannii strain A26326 plasmid p2_A26326, complete sequence	Q9JZN9	Probable TonB-dependent receptor NMB0964	Neisseria meningitidis	Neisseria	Neisseriaceae	Neisseriales	Betaproteobacteria	Pseudomonadota	Bacteria	805	Plug; TonB_dep_Rec_b-barrel	PF07715; PF00593	49-154; 292-775	0.984	41.828	96.398	High
Large Families	WP_001058008.1	MNNDELVTRRAQAIAEDRCFSKGRLRDEFRMKPAPGAEPVKWYKNTYGGRFAVYRIADCVPMREKRPLTSKQLLAGQRFSVLSRLNSTSGRMARQAYDWLSLAPLFLDTETTGLDNTAKALEIGLTDATGQVVFETRLKPTVAIGAQAAAVHGISEQALCGAPSWTDVARQLRHAIGDRPVIIFNARFDIRILKQTAAAHSDPADWLEELTVYCAMELAAGYYGGPPGIRKINHVKTAFYPNDFQESPRWRDNSGFGVLNRTILYILTRECTEVSQTVIGRSEHFVQPLRSVS	ACU5SC_RS23810 Escherichia coli strain 400660 plasmid pE400660_84, whole genome shotgun sequence	P0AEK0	Exodeoxyribonuclease 10	Escherichia coli	Escherichia	Enterobacteriaceae	Enterobacterales	Gammaproteobacteria	Pseudomonadota	Bacteria	293	RNase_T	PF00929	105-239	0.88	30.769	43.345	Low
nonsingletonfamilies	WP_001191814.1	MQSQVVTQPVTVTSLSGNVVVVNAQGQARIVNAGDVLQPDEIIITVNQSAIELQTTQGGVQIDENCVACLPEFSADGQPEVQAAPVQGQINLDLAQLDTANFDEQAIAAIQQAILDGVDPTTALEAAAAGAGAGGSANGGAITIDYNFLEVLASTAFDTQGYNQTFSTTQTLVNPLRFAAGGESLSTQVTEGSLSLGTYPQTSTVTSLITAGSLALLPASFVPEAAFLTSLLAELNQDITSSGQPVVFRYDAATNSIIGEQNGSTVLSIAISAESIGRDVNLTITTTLSQPIDHLPSVGGGLVSISGDQISIALQLTGTDSNGNVIQAPIDVVVAINDGSAPVMVDEPTLSLNENDLPAGSDGADPLTVSGQFDTQLGSDQVASYQIDPSTANPIAGLT…	VC_RS17375 Vibrio cholerae O1 biovar El Tor str. N16961 chromosome II, complete sequence	Q1M755	Calcium-binding lectin RapA2	Rhizobium johnstonii	Rhizobium	Rhizobiaceae	Hyphomicrobiales	Alphaproteobacteria	Pseudomonadota	Bacteria	3263	HemolysinCabind	PF00353	3120-3155	0.913	22.814	7.846	Medium
nonsingletonfamilies	WP_000635823.1	MIVKFHARGKGGGSGPVDYLLGRERSREGARVLRGAPEEVRELIDATPFAKKYTSGVLSFAEQTLPPGERERVMESFERVLMPGLEKNQYSILWVEHQDKGRLELNFVIPNMELASGKRLQPYYDRADRPRINAWQTLVNHHYGLHDPNAPENRRTLVTPNNLPKAKQEAAEAITRGVEALYHAGALKTRQDVTEALTAAGFEVVRTTRSSISIADPEGGRNLRLKGALYEQSFTNGDRLREETERACRLYREHAEQRVQEARSVCRQGTELKRAENQRRYQRTHSSGERTTGDAEQCRERAVQRHRERTCPAAGRAALEAGQRADTVPVADGALRHGRDFSGVMGVDSVAGKPYCGEHPGYQGPGRDAGETPGKNMGCDVSRGQEREISGVAVRGEGG…	ECO111_RS35555 Escherichia coli O111:H- str. 11128 plasmid pO111_5, complete sequence	P13658	DNA relaxase MbeA		Escherichia	Enterobacteriaceae	Enterobacterales	Gammaproteobacteria	Pseudomonadota	Bacteria	532				0.997	60.487	99.812	High
nonsingletonfamilies	WP_024130211.1	MLTTIPGRKCIAVLFAMLMFPGAALAAQTLIYSDHEPLGGMRTRFINDVFFPAIEKESRGRLKVEAHWGGELSDGYTALAMAGKGDKADMAVVVPEYAAKALPLQQIFKSFPVGPAGEKQVAFFRRVYADIPDFSAELKKENVVNVFIATGYPLAFFSTTALNNPEGLKGGTWRSASFWHQGFLKNVGAKAVTMPWGDETYKALQSGSLDGLMLNVDSGYALNAQRFAPDVLVSRDLWLGHVYLLVMNKNTWDNLSRDDRAAIQRAADVAYQSLGSVMDKSFTTQVADLEKSGATVRILHSEDVAQWKAATRYQEIQSEWVKELEKNGLTEAGRVMNQVSSILDEMVSPTP	CKO_RS03600 Citrobacter koseri ATCC BAA-895, complete sequence	Q8KR68	Outer membrane transporter protein TsaT		Comamonas	Comamonadaceae	Burkholderiales	Betaproteobacteria	Pseudomonadota	Bacteria	351	DctP	PF03480	46-322	0.992	23.385	91.738	High
nonsingletonfamilies	FPJ73_RS10870	ETSRRLRSQIRESPDSPGRFNEFLRAEVRPATPLICAFGDKHKHTYGVTPICRALAVHGVQIASRTYFADRAAAPSKRALWDTTITEILAGYYEPDAEGKRPPECLYGSLKMWAHLQRQGFRWPSATVKTIMRANGWRGVPLAAHITHHRTRPGRGPGPRPGGSAMAGFSNEPAGSGRLHLRADDVEFRLHRVRGRRLRRCDRGLGMLADQRRSVRRTRITPRPSRLTVTRLAELFIIATPEVSILQYISARHRCPGCGRRALLATPSTTPYVKPRQGPTGPNAATAARFVAGRSAPWLTWKTSPRRGWSTPVTHNKVCEYPGGFNLR	FPJ73_RS10870 Mycobacterium tuberculosis strain 2-0034P6C4 chromosome, complete genome	P64937	Uncharacterized protein Rv2086	Mycobacterium tuberculosis	Mycobacterium	Mycobacteriaceae	Mycobacteriales	Actinomycetes	Actinomycetota	Bacteria	328				0.947	87.719	69.512	High
nonsingletonfamilies	KZW90_RS08415	MSDNNLRLQVILNAVDKLTRPFRAAQASSKELAGAIRNSRDALKQLNQAGNSLEKFRKLQADNKKLGDRLNYARQKAKLLSSELEAMEQPSQRHLVALGRQTLAVQRLEEQQKYLQKQTALVRAELYRAGISAKDDAGATARLARETSRYNQELSKQEARLKRLGEAQRRMNVARASYARSLEVRDRIAGAGATTTAAGLAMGAPVMAAVKSYTSMEDAMKGVAKQVNGLRDDNGNRTARFYEMQDAIKAASEQLPMENGAVDFAALVEGGARMNVTNPDDSWEDQKRDLLAFASTAAKAATAFELPADELSESLGKIAQLYKIPTRNIEQLGDALNYLDDTDLLTPVKSTSAELQSAAAMGRRFGEALAEGLNMVMHPLDSLKSGVSWLLEKLGIVSK…	KZW90_RS08415 Escherichia coli O139:H1 strain P15-25 chromosome, complete genome	Q38305	Probable tape measure protein	Ceduovirus c2	Ceduovirus			Caudoviricetes	Uroviricota	Virus	497				0.952	14.943	77.666	Medium
nonsingletonfamilies	WP_159210111.1	MALLDDICRFLNLPRHATRTEGYNVGFPSPAADYIEGRLTVDKLCGTGPNTRIVQTETGYAVVDLSVKPKQQNTVLIQYSGGTDFAKVMGKAFITRDGEALEGEALDDVAVLGIVTFVINRIWKDDDDYPVI	RA220_RS09245 Klebsiella pneumoniae strain 13810 chromosome, complete genome	P0A275	Protein MucA	Salmonella enterica	Salmonella	Enterobacteriaceae	Enterobacterales	Gammaproteobacteria	Pseudomonadota	Bacteria	132				0.845	29.268	31.061	Low
nonsingletonfamilies	WP_003672759.1	MDIQIPISQKEQKAGITLQEQIDIPIQQPEYSYLNQFIDREDTTWQEIVLAEDGWDYKQEGLTPAGAAIVGGQTVGAMAGAAFSSLTNLASVSLINNQGDVEAILKELGPKDNVKQLTLAITSAGISHKIDKSLELKGIDITQTGFDQRLVKVIANSTSTSLLQTAVYGSDFEENLKKNLRMQFATVATQDTFSNIVKDLDGDTLSDNITHKLAAGLTSCLSAKAAGNRCEAGSIGAVVGEMWGDYQVDDSNTLTQAQKDKLINQAKLIAGITAAFAGEDVNVAAGVAAEAVRWNAININKVKANAPKANQEEADKIAVLFNTGNLEVNKENLDYLYQINTNKDLTILVEADYVGKVLMTGSWESIEDGSGNLKVTVRPINLLKWAVFGTLTLVKRTNG…	ABZS47_RS06695 Moraxella catarrhalis strain A_01_mct chromosome, complete genome	B3BM80	Deoxyribonuclease CdiA-o11	Escherichia coli	Escherichia	Enterobacteriaceae	Enterobacterales	Gammaproteobacteria	Pseudomonadota	Bacteria	462	DUF637; PT-VENN	PF04830; PF04829	78-237; 251-298	0.875	21.371	46.104	Low
nonsingletonfamilies	WP_427150900.1	IKGAGFEKDFCFRVRSGSCGLSALTGCTRTSYAIHTNDGRTIVSDGKPKESDSGLLGYTDANGVKQQINKTDVKEVSEIPH	ACNFZG_RS26830 Klebsiella pneumoniae strain A27958 plasmid p6_A27958, complete sequence	P65294	Uncharacterized lipoprotein YgdR	Escherichia coli	Escherichia	Enterobacteriaceae	Enterobacterales	Gammaproteobacteria	Pseudomonadota	Bacteria	81	DUF903	PF06004	31-78	0.94	44.262	72.84	High
